# Early Detection and Quantification of Fusarium Wilt in Greenhouse-Grown Tomato Plants Using Water-Relation Measurements

**DOI:** 10.1101/2024.02.11.579801

**Authors:** Shani Friedman, Ahan Dalal, Dor Batat, Saul Burdman, Yheonatan Sela, Matanel Hipsch, Shilo Rosenwasser, Evgeniya Marcos Hadad, Shay Covo, Menachem Moshelion

## Abstract

Visual estimates of plant symptoms are traditionally used to quantify disease severity. Yet, the methodologies used to assess these phenotypes are often subjective and do not allow tracking of disease progression from very early stages. Here, we hypothesized that quantitative analysis of whole-plant physiological vital functions can be used to objectively determine plant health, providing a more sensitive way to detect disease. We studied the tomato wilt that is caused by *Fusarium oxysporum* f. sp. *lycopersici*. Physiological performance of infected and non-infected tomato plants was compared using a whole-plant pot-based lysimeter functional-phenotyping system in a semi-environmentally controlled greenhouse. Water-balance traits of the plants were measured continuously and simultaneously in a quantitative manner. Infected plants exhibited early reductions in transpiration and biomass gain, which preceded visual disease symptoms. These changes in transpiration proved to be effective quantitative indicators for assessing both plant susceptibility to infection and virulence of the fungus. Physiological changes linked to fungal outgrowth and toxin release contributed to reduced hydraulic conductance during initial infection stages. The functional-phenotyping method objectively captures early-stage disease progression, advancing plant disease research and management. This approach emphasizes the potential of quantitative whole-plant physiological analysis over traditional visual estimates for understanding and detecting plant diseases.
