## Supplementary material for "Early Detection and Quantification of Fusarium Wilt in Greenhouse-Grown Tomato Plants Using Water-Relation Measurements": Table s1

### Sheet: Sheet1
Treatment		Symptoms				Plant		Environment					Experiment
Fusarium	Tomato	Transpiration*	Mass*	Morphology**	Symthoms	Plant age (time from seeding)	Plant Av initial weight	DLI	Temp day	Temp night	Min Temp	RH day	End exp day	Exp no.	Fungi test; succeful infection (80%> )
vF	R13	16 days	25 days	28 days	yes	25	4.2	7.06523	18.164	15.1417	12	73.4133	39	6	yes
vF	R13	-	-	-	no	32	16	20.1432	25.0824	19.0091	13	60.508	32	7	yes
vF	R13	-	-	-	no	21	9	21.2789	30.1087	24.7443	22	57.3024	17	8	no
mvF	R13	6 days	19 days	21 days	yes	24	9	12.503	25.7707	21.0285	17	68.2526	75	5B	yes
mvF	R13	22 days	32 days	32 days	yes	25	4.2	7.06523	18.164	15.1417	12	73.4133	39	6	yes
mvF	R13	11 days	25 days	60 days	yes	28	4	18.5404	30.2719	27.1125	23	66.8461	67	4	yes
mvF	R13	-	-	-	no	32	16	20.1432	25.0824	19.0091	13	60.508	32	7	yes
mvF	R13	-	-	-	no	21	9	21.2789	30.1087	24.7443	22	57.3024	17	8	no
vF	Mv	22 days	7 days	35 days	yes	21	0.3	4.90272	17.1117	12.6067	9	71.445	42	9	yes
vF	Mv	-	-	-	no	35	2.1	4.90272	17.1117	12.6067	9	71.445	42	9	yes
mvF	Mv	-	-	-	no	35	2.6	4.90272	17.1117	12.6067	9	71.445	42	9	yes
vF	MM	13 days	17 day	-	yes	25	4.5	22.668	27.8692	19.3903	11	46.2585	19	11	yes
vF	MM	-	-	-	no	39	7.8	22.668	27.8692	19.3903	11	46.2585	19	11	yes
vF	MM	-	-	-	no	23	8	17.8574	32.1426	23.592	20	51.5538	38	12	yes
mvF	MM	-	-	-	no	39	7.8	22.668	27.8692	19.3903	11	46.2585	19	11	no (66%)
mvF	MM	-	-	-	no	23	8	17.8574	32.1426	23.592	20	51.5538	38	12	yes
vF	M82	24 days	35 days	-	yes	22	4.2	7.06523	18.164	15.1417	12	73.4133	39	6	yes
vF	M82	18 days	31 days	-	yes	17	2.4	14.369	25.752	21.2957	17	64.2809	39	5A	yes
vF	M82	-	-	-	no	32	34	20.1432	25.0824	19.0091	13	60.508	32	7	no
vF	M82	-	-	-	no	21	13	21.2789	30.1087	24.7443	22	57.3024	17	8	yes
mvF	M82	-	-	-	no	31	17	20.9203	26.242	21.626	19	67.7261	25	2	yes
mvF	M82	-	-	-	no	22	4.2	7.06523	18.164	15.1417	12	73.4133	39	6	yes
mvF	M82	-	-	-	no	32	34	20.1432	25.0824	19.0091	13	60.508	32	7	no
mvF	M82	-	-	-	no	21	13	21.2789	30.1087	24.7443	22	57.3024	17	8	yes
vF	IL7_4	-	-	-	no	16	0.6	17.8574	32.1426	23.592	20	51.5538	38	12	no
